# Altered volume-regulated anion channel activity contributes to depression and anxiety-related molecular and behavioural phenotypes in zebrafish

**DOI:** 10.64898/2026.07.22.740018

**Authors:** Athira Ajith, Durai Shalu, Rudrakant Sharma, Gautam Mohapatra, Amal Kanti Bera

## Abstract

Major depressive disorder (MDD) is a leading cause of global morbidity and mortality. Unfortunately, a substantial proportion of patients do not respond adequately to currently available therapies, highlighting the need for new therapeutic targets. Here, we investigated the role of volume-regulated anion channel (VRAC) in depression-related phenotypes using zebrafish. Disruption of VRAC function, either by pharmacological inhibition or morpholino-mediated knockdown of *lrrc8aa*, the zebrafish ortholog of mammalian *LRRC8A*, the obligatory subunit required for VRAC function, induced anxiety- and depression-like behaviours in zebrafish larvae and altered the expression of genes associated with affective disorders. Transcriptomic analysis of *lrrc8aa*-deficient larvae revealed dysregulation of pathways involved in neuronal signalling and cellular stress responses. Conversely, pharmacological activation of VRAC with zinc pyrithione (ZPT) improved behavioural abnormalities and partially restored altered gene expression. In adult zebrafish subjected to chronic unpredictable stress, ZPT produced antidepressant- and anxiolytic-like effects comparable to those of imipramine and normalized elevated monoamine oxidase (*mao*) expression. Together, these findings indicate that reduced VRAC function contributes to depression- and anxiety-related behavioural and molecular phenotypes and identify VRAC as a potential target for the development of novel antidepressant therapies.

**Graphical abstract:** 
