## Supplementary material for "Altered volume-regulated anion channel activity contributes to depression and anxiety-related molecular and behavioural phenotypes in zebrafish": List of selected DEG-transcriptome data

### Sheet: Sheet1
Transcript_ID	log2FoldChange	pvalue
crh	4.00441	0.0247571
snap25b	3.41544	0.031806
nckap1l	3.79929	0.0396128
trp2	3.40569	0.0310125
plppr1	3.26545	0.112791
gsx1	3.06503	0.100169
irx3a	3.035	0.0774233
akna	2.84927	0.0194098
rtn1b	2.68525	0.271441
lft2	2.6819	0.269366
pink1	2.63576	0.12653
asic1b	2.57735	0.176606
maptb	2.46159	0.0419989
wnt3	2.43689	0.224173
grm5a	2.41932	0.314813
lypd6	2.41711	0.318665
mafgb	2.41454	0.344319
wnt6b	2.41425	0.348847
rxfp3.3b	2.28372	1.26641e-08
zdhhc17	2.10777	0.282202
grm4	2.10128	0.447432
grm6a	2.0984	0.411006
otofb	2.09568	0.411855
gpr54	2.09535	0.415981
sema3aa	2.09306	0.484563
ptger2a	2.09306	0.485521
bhlhe23	2.09249	0.446891
tomt	2.09168	0.480672
drd7	2.07146	0.314368
tshr	2.06493	0.059769
gcgb	2.06427	0.200226
rxfp2a	2.05348	0.295111
vwa1	2.03501	0.205574
kcnd3	1.99133	0.104134
nedd4a	1.98651	0.101445
acanb	1.90758	0.393572
tnn	1.86801	0.200715
vapal	1.8571	0.0999305
ache	1.85558	0.424863
atp13a2	1.84434	0.186601
gpr156	1.82105	0.43201
fgf6a	1.8188	0.395759
bbs7	1.8188	0.395759
trim46b	1.75498	0.419373
mnx2b	1.73167	0.105742
dctn1a	1.68654	0.4136
ndel1b	1.68558	0.573623
pth3r	1.68171	0.467789
kiss1rb	1.67809	0.601339
sema3bl	1.67668	0.607414
zfhx3a	1.67649	0.463265
mlnr	1.66328	0.506968
ext2	1.64543	0.112081
neurexophilin-1	1.61353	0.000581407
bmp4	1.60693	0.370638
zfyve27	1.58886	0.234645
hsp90aa1.2	1.56856	0.408003
sox19b	1.55418	0.092723
gba1	1.53017	0.0124353
ptafr	1.50894	0.26879
gpha2	1.50412	0.458702
gabrr2a	1.48786	0.34335
nlgn4xb	1.48375	0.51847
slc12a5b	1.48251	0.141965
plod3	1.46779	0.457211
bmp8a	1.4669	0.0129323
runx3	1.45352	0.450274
grna	1.43904	0.154922
fzd8a	1.42585	0.315319
fgf24	1.40529	0.561423
ric3a	1.38955	0.171212
pdyn	1.38747	0.372334
gabrd	1.365	0.34095
admp	1.34416	0.451462
dmd	1.32284	0.120975
pbx2	1.31911	0.218165
paqr6	1.28933	0.646777
grin3ba	1.286	0.565393
ntrk1	1.28173	0.622053
bmp1a	1.27886	0.62024
pdgfra	1.2782	0.620463
slc16a2	1.2782	0.620463
oprl1	1.27702	0.533569
rxfp2l	1.27663	0.650798
cln3	1.27272	0.622312
chrm4a	1.26127	0.512564
prtga	1.25472	0.495004
syngr3a	1.25238	0.520916
musk	1.24979	0.655578
her1	1.24488	0.527886
igf2a	1.23843	0.65918
casp3b	1.23662	0.608827
rtn4a	1.23545	0.631136
lhx6a	1.23545	0.631136
pals1	1.22403	0.548101
LOC100334962	1.22331	0.504447
chrna5	1.22039	0.240572
drd2a	1.21897	0.399604
gdf3	1.17426	0.529058
cd40lg	1.16454	0.159944
lrp4	1.14918	0.432078
efnb3b	1.14663	0.391374
nxph2b	1.14026	0.545114
notch1a	1.14008	0.197088
cacnb2a	1.12413	0.435734
kcnc4	1.10437	0.762742
plxnb2a.3	1.10436	0.761827
adnpa	1.1043	0.757731
gabrz	1.09871	0.745209
bmp3	1.09869	0.740155
pnocb	1.09321	0.760627
six1b	1.09318	0.765638
ngfa	1.09187	0.760977
chrm4b	1.09187	0.760977
pnoca	1.09184	0.765072
aplnra	1.07778	0.250965
slc17a6a	1.07724	0.580398
c5	1.07518	0.619772
sox4a	1.07152	0.697747
adra1aa	1.07152	0.697747
uts2r	1.06288	0.247539
pdgfrb	1.03515	0.558603
hrh3	1.03501	0.107527
mgat5	1.03431	0.172935
casp10	1.01427	0.659946
pacsin3	1.01125	0.127624
snap29	1.00981	0.517157
ntrk2a	1.00037	0.40344
ncs1a	-3.54387	0.0664907
angpt2a	-2.99113	0.186453
zfhx3b	-2.98736	0.141983
wnk1b	-2.71583	0.209915
trak2	-2.69398	0.00145958
pbx1b	-2.58195	0.124203
fam162b	-2.54432	0.0698572
dok7b	-2.50969	0.159647
tgfb3	-2.47192	0.169299
limk1b	-2.4391	0.187328
sema3fb	-2.42743	0.364712
taok2b	-2.34676	0.116217
bhlhe22	-2.34438	1.64393e-06
rtn4r	-2.31852	0.045396
mink1	-2.29852	0.359647
tacr1b	-2.28366	0.326457
rgs7b	-2.25159	0.340176
LOC563082	-2.23673	0.350184
qrfprb	-2.22437	0.282507
rtn1a	-2.20196	0.160594
ptprh	-2.18868	0.190868
pgk1	-2.16892	0.291602
taar20h	-2.11513	0.420218
ppp1r9a	-2.11321	0.269172
irx1a	-2.10684	0.275204
scn8aa	-2.08596	0.424222
wfs1a	-2.05752	0.32615
frya	-2.03031	0.409279
eng2a	-2.01197	0.000126075
rbm24	-2.01148	0.141239
wnt9a	-1.99231	0.421602
dner	-1.99151	0.214761
nptnb	-1.97366	0.463651
acsl3a	-1.9724	0.150182
igsf9bb	-1.83995	0.537805
p2rx4a	-1.83995	0.537805
shhb twhh	-1.83236	0.362957
slc26a2	-1.78777	0.204776
sox19a	-1.78258	0.203226
ddr1	-1.75537	0.296793
nptx1l	-1.74465	0.531435
pacrg	-1.74465	0.531402
ptgir	-1.74323	0.434578
irx3b	-1.74306	0.0345478
nrg3b	-1.73412	0.0294375
il10 zgc	-1.72351	0.538073
atg4da	-1.72349	0.537765
npas4l	-1.72249	0.436238
ppp1r1b	-1.72012	0.442437
inhbb	-1.71909	0.442661
her8a	-1.7113	0.0375576
LOC563710	-1.70869	0.0646867
lrrc7	-1.70504	0.114508
angpt1	-1.66095	0.244576
lrsam1	-1.65863	0.48392
kiaa0319l	-1.64677	0.464879
uts2r5	-1.63718	0.467036
si:dkey-237h12.3	-1.63689	0.568228
tenm2a	-1.63687	0.236061
astn2	-1.62578	0.568963
sema3c	-1.62578	0.568963
tnfrsf21	-1.62578	0.568998
cbln12	-1.62439	0.43594
washc5	-1.60636	0.443345
si:ch211-214p13.9	-1.60013	0.609766
her3	-1.57841	0.326717
f2 wu	-1.57402	0.269507
cxcl12a	-1.56659	0.214188
cars2	-1.5601	0.356302
foxo3a	-1.55898	0.176934
nav2b	-1.54397	0.238158
pick1	-1.52802	0.333712
brinp2	-1.52081	0.0725025
hapln2	-1.46468	0.286088
vegfd	-1.45896	0.531168
cacng3b	-1.45495	0.533604
caska	-1.428	0.513751
tnika	-1.42343	0.271122
nlk1	-1.41254	0.207565
htr4	-1.40599	0.550618
LOC100537813	-1.40058	0.528489
arf6b	-1.39352	0.123203
crx	-1.39046	0.276836
glra3	-1.38978	0.0805517
lrsam1	-1.65863	0.48392
uts2r5	-1.63718	0.467036
si:dkey	-1.63689	0.568228
tenm2a	-1.63687	0.236061
tnfrsf21	-1.62578	0.568998
cbln12	-1.62439	0.43594
washc5	-1.60636	0.443345
si:ch211	-1.60013	0.609766
cxcl12a	-1.56659	0.214188
foxo3a	-1.55898	0.176934
brinp2	-1.52081	0.0725025
hapln2	-1.46468	0.286088
vegfd	-1.45896	0.531168
caska	-1.428	0.513751
arf6b arf6	-1.39352	0.123203
nkx2	-1.37594	0.560902
fgf2	-1.34299	0.219036
bmp2a	-1.33852	0.241814
fzd3a	-1.31406	0.289834
drd4a	-1.31055	0.583833
mecom	-1.30947	0.584097
grin2cb	-1.30051	0.586288
gabra4	-1.30051	0.586288
efna4	-1.29629	0.503394
cldn3c	-1.29583	0.213385
cacng4b	-1.2926	0.623398
chrm5a	-1.29144	0.623668
nefmb	-1.28985	0.479951
cacnb1	-1.28339	0.653163
sstr5	-1.28339	0.652866
lhx2b	-1.28039	0.32908
smndc1	-1.26595	0.11617
agap2	-1.25276	0.157868
stmn1a	-1.23782	0.36167
chrne	-1.22496	0.300443
hsp90a	-1.22087	0.356346
casp6a	-1.21922	0.693837
htr2b	-1.20384	0.42702
her7	-1.1922	0.386543
vipb	-1.14876	0.557098
si:ch211-214p	-1.60013	0.609766
her3	-1.57841	0.326717
arf6b	-1.39352	0.123203
gabra4	-1.30051	0.586288
hsp90a.1	-1.22087	0.356346
cav1	-1.1458	0.544406
LOC100334297	-1.14515	0.301503
pafah1b1a	-1.14336	0.354274
rimbp2a	-1.13431	0.171361
foxc1a	-1.13217	0.195011
bhlhe40	-1.12932	0.518905
grik1b	-1.12794	0.622863
gdpd5b	-1.10904	0.350421
uts2a	-1.09906	0.636275
shha	-1.08974	0.0280514
zgc:77784	-1.08009	0.233769
hpca	-1.05947	0.670743
lhx2a	-1.05886	0.673697
kmt2a	-1.05556	0.397306
shtn2	-1.03738	0.627153
cad	-1.03469	0.00318499
mcoln1b	-1.0318	0.682861
efna3b	-1.02953	0.707518
prl2	-1.02953	0.707518
kcnd2	-1.02529	0.424703
syngr2b	-1.02304	0.277803
camsap2a	-1.01845	0.582594
kcnb2b	-1.01807	0.457226
slc6a6a	-1.00969	0.614323
lpar2b	0.956938	0.335469
e2f8	0.956771	0.528653
lrrtm2	0.949532	0.689291
dlg4	0.9331	0.478284
ehmt2	0.923172	0.497404
atp1b2b	0.917661	0.0849151
htr7c	0.917345	0.587704
noto	0.910716	0.385983
htt	0.899807	0.261833
inaa	0.889174	0.448208
hcrtr2	0.852137	0.674006
gan	0.833499	0.183382
oprd1a	0.831218	0.787587
twf1b	0.824792	0.465496
gas6	0.823911	0.789685
slc6a4a	0.823107	0.772566
gdf6b	0.820121	0.773487
lama1	0.816278	0.153164
irx7	0.809057	0.104357
nrg2a	0.807897	0.420812
efnb3b	0.801014	0.777805
adora1b	0.798395	0.688108
mafk	0.796999	0.795866
retreg1	0.791994	0.288783
grin2ca	0.782783	0.623898
gemin5	0.773117	0.370915
slc1a1	0.625694	0.567996
ltb4r2a	0.61384	0.0417455
camk2g1	0.592136	0.795867
chac1	0.545915	0.723333
fgf4	0.497316	0.565064
vangl2	0.468481	0.482107
notchl	0.434924	0.636253
ncdn	0.395584	0.791232
grm2b	0.300321	0.334941
lypd6b	0.204298	0.163756
gnl3	0.153878	0.694447
tamalin	0.102486	0.72872
hif1ab	0.0590676	0.958987
zmp	0.00785192	0.99269
dpysl3	0.004063	0.991883
gnl2	-0.00252055	0.997546
chd7	-0.0583519	0.933903
id1	-0.110195	0.708843
foxi1	-0.210332	0.849295
nrp1b	-0.302971	0.815035
aplnr2	-0.404878	0.0264389
igf1rb	-0.50954	0.817897
ntn1a	-0.609256	0.668737
gabrr1	-0.649115	0.865693
snai1b	-0.707299	0.395043
nkx2.2b	-0.851862	0.817216
gsk3bb	-0.878593	0.0788749
id3 fa56g03	-0.91074	0.0996981
vcana	-0.940586	0.386337
nav1b	-0.941907	0.384057
cpeb3	-0.954449	0.581802
gcgra	-0.957819	0.717403
her2	-0.980073	0.415
irx5a	-1.05937	5.3855e-05
